# Towards Improved Molecular Identification Tools in Fine Fescue (*Festuca* L., Poaceae) Turfgrasses: Nuclear Genome Size, Ploidy, and Chloroplast Genome Sequencing

**DOI:** 10.1101/708149

**Authors:** Yinjie Qiu, Cory D. Hirsch, Ya Yang, Eric Watkins

## Abstract

Fine fescues (*Festuca* L., Poaceae) are turfgrass species that perform well in low-input environments. Based on morphological characteristics, the most commonly-utilized fine fescues are divided into five taxa: three are subspecies within *F. rubra* L. and the remaining two are treated as species within the *F. ovina* L. complex. Morphologically, these five taxa are very similar, both identification and classification of fine fescues remain challenging. In an effort to develop identification methods for fescues, we used flow cytometry to estimate genome size, ploidy level, and sequenced the chloroplast genome of all five taxa. Fine fescue chloroplast genome sizes ranged from 133,331 to 133,841 bp and contained 113 to 114 genes. Phylogenetic relationship reconstruction using whole chloroplast genome sequences agreed with previous work based on morphology. Comparative genomics suggested unique repeat signatures for each fine fescue taxon that could potentially be used for marker development for taxon identification.
