## Supplementary material for "Towards Improved Molecular Identification Tools in Fine Fescue (*Festuca* L., Poaceae) Turfgrasses: Nuclear Genome Size, Ploidy, and Chloroplast Genome Sequencing": Table S6

Midpoint	Pi	Position
306	0.002	0.306
506	0	0.506
706	0	0.706
906	0	0.906
1106	0.002	1.106
1306	0.00367	1.306
1506	0.00633	1.506
1713	0.00533	1.713
1913	0.00533	1.913
2113	0.00267	2.113
2313	0.00367	2.313
2513	0.003	2.513
2713	0.003	2.713
2913	0.001	2.913
3113	0.001	3.113
3313	0.00233	3.313
3513	0.003	3.513
3714	0.002	3.714
3922	0.00767	3.922
4122	0.00767	4.122
4322	0.00867	4.322
4526	0.00333	4.526
4726	0.00567	4.726
4927	0.00733	4.927
5127	0.007	5.127
5327	0.005	5.327
5527	0.005	5.527
5727	0.009	5.727
5927	0.012	5.927
6329	0.011	6.329
6529	0.00667	6.529
6729	0.00267	6.729
6929	0.00867	6.929
7129	0.01167	7.129
7335	0.01167	7.335
7536	0.006	7.536
7736	0.00767	7.736
7937	0.00867	7.937
8150	0.00833	8.15
8356	0.00767	8.356
8557	0.00667	8.557
8757	0.00567	8.757
8957	0.00267	8.957
9157	0.00367	9.157
9357	0.00367	9.357
9557	0.00167	9.557
9757	0.00067	9.757
9957	0	9.957
10157	0.002	10.157
10357	0.002	10.357
10557	0.003	10.557
10757	0.002	10.757
10957	0.002	10.957
11157	0.003	11.157
11357	0.002	11.357
11557	0.00267	11.557
11757	0.00267	11.757
11957	0.00267	11.957
12157	0.002	12.157
12357	0	12.357
12717	0.00167	12.717
12922	0.00267	12.922
13122	0.00367	13.122
13322	0.002	13.322
13522	0.003	13.522
13722	0.00567	13.722
13922	0.01567	13.922
14129	0.01533	14.129
14331	0.01467	14.331
14531	0.00567	14.531
14734	0.004	14.734
14934	0.00267	14.934
15134	0.00233	15.134
15342	0.00233	15.342
15563	0.002	15.563
15991	0.00133	15.991
16192	0.00133	16.192
16392	0.002	16.392
16598	0.00367	16.598
16798	0.00667	16.798
16998	0.00867	16.998
17205	0.00967	17.205
17409	0.01067	17.409
17609	0.01067	17.609
17809	0.01033	17.809
18009	0.008	18.009
18214	0.00733	18.214
18415	0.008	18.415
18615	0.00733	18.615
18815	0.004	18.815
19015	0.001	19.015
19215	0	19.215
19415	0	19.415
19615	0	19.615
19815	0.00067	19.815
20015	0.00067	20.015
20215	0.00167	20.215
20415	0.003	20.415
20615	0.00667	20.615
20815	0.00633	20.815
21015	0.00733	21.015
21215	0.00467	21.215
21415	0.006	21.415
21615	0.003	21.615
21815	0.002	21.815
22015	0.00067	22.015
22215	0.00067	22.215
22415	0.00067	22.415
22615	0.00167	22.615
22815	0.00167	22.815
23015	0.00167	23.015
23215	0	23.215
23415	0.00067	23.415
23615	0.00167	23.615
23815	0.00167	23.815
24015	0.00233	24.015
24215	0.00333	24.215
24415	0.005	24.415
24615	0.00467	24.615
24815	0.00267	24.815
25015	0.001	25.015
25215	0.001	25.215
25415	0.00367	25.415
25615	0.00533	25.615
25815	0.009	25.815
26015	0.00733	26.015
26215	0.00867	26.215
26436	0.00467	26.436
26636	0.00367	26.636
26836	0.00433	26.836
27036	0.00467	27.036
27236	0.00867	27.236
27436	0.005	27.436
27636	0.009	27.636
27836	0.005	27.836
28036	0.005	28.036
28236	0	28.236
28436	0	28.436
28636	0.00267	28.636
28836	0.00267	28.836
29047	0.00267	29.047
29251	0	29.251
29451	0.001	29.451
29651	0.00167	29.651
29851	0.00267	29.851
30057	0.00167	30.057
30257	0.002	30.257
30457	0.001	30.457
30657	0.00367	30.657
30857	0.00467	30.857
31059	0.00567	31.059
31262	0.004	31.262
31463	0.00267	31.463
31663	0.00267	31.663
31864	0.00167	31.864
32064	0.002	32.064
32264	0.00167	32.264
32464	0.00567	32.464
32667	0.00833	32.667
32867	0.00767	32.867
33067	0.00633	33.067
33267	0.00333	33.267
33468	0.00433	33.468
33668	0.00467	33.668
33868	0.004	33.868
34068	0.003	34.068
34268	0.001	34.268
34468	0.001	34.468
34668	0.002	34.668
34868	0.00167	34.868
35068	0.00433	35.068
35268	0.005	35.268
35468	0.00533	35.468
35668	0.00367	35.668
35868	0.002	35.868
36068	0.002	36.068
36268	0.004	36.268
36468	0.00467	36.468
36668	0.00367	36.668
36868	0.00067	36.868
37068	0.001	37.068
37268	0.003	37.268
37468	0.003	37.468
37668	0.002	37.668
37868	0	37.868
38068	0.001	38.068
38268	0.001	38.268
38468	0.001	38.468
38668	0.002	38.668
38868	0.002	38.868
39068	0.003	39.068
39268	0.00267	39.268
39468	0.00267	39.468
39668	0.00167	39.668
39868	0.001	39.868
40068	0.00167	40.068
40268	0.00167	40.268
40468	0.00133	40.468
40669	0.00333	40.669
40876	0.00833	40.876
41086	0.01	41.086
41286	0.008	41.286
41486	0.003	41.486
41690	0.00167	41.69
41890	0.002	41.89
42093	0.002	42.093
42293	0.002	42.293
42493	0.001	42.493
42693	0.00267	42.693
42893	0.00167	42.893
43097	0.004	43.097
43297	0.004	43.297
43509	0.005	43.509
43716	0.00633	43.716
43932	0.00533	43.932
44134	0.00433	44.134
44334	0.00067	44.334
44534	0.00067	44.534
44734	0.00433	44.734
44943	0.00833	44.943
45145	0.01233	45.145
45348	0.01133	45.348
45558	0.015	45.558
45764	0.01133	45.764
45969	0.01133	45.969
46169	0.007	46.169
46373	0.007	46.373
46573	0.01433	46.573
46781	0.012	46.781
46999	0.01633	46.999
47209	0.00633	47.209
47409	0.00733	47.409
47613	0.00267	47.613
47813	0.00467	47.813
48013	0.00267	48.013
48219	0.004	48.219
48419	0.004	48.419
48619	0.005	48.619
48819	0.004	48.819
49019	0.002	49.019
49219	0.002	49.219
49419	0.00167	49.419
49644	0.00333	49.644
49914	0.00467	49.914
50114	0.006	50.114
50315	0.00433	50.315
50515	0.006	50.515
50715	0.005	50.715
50915	0.005	50.915
51115	0.002	51.115
51315	0.002	51.315
51515	0.004	51.515
51715	0.004	51.715
51915	0.00467	51.915
52115	0.00433	52.115
52315	0.00433	52.315
52515	0.00467	52.515
52715	0.005	52.715
52915	0.004	52.915
53115	0.002	53.115
53316	0.001	53.316
53518	0.008	53.518
53727	0.011	53.727
53932	0.012	53.932
54132	0.007	54.132
54332	0.008	54.332
54532	0.00667	54.532
54732	0.00667	54.732
54932	0.00467	54.932
55132	0.00567	55.132
55332	0.00467	55.332
55562	0.00367	55.562
55762	0.006	55.762
56237	0.00567	56.237
56439	0.00567	56.439
56639	0.00367	56.639
56844	0.003	56.844
57045	0.002	57.045
57245	0.00267	57.245
57445	0.00267	57.445
57857	0.004	57.857
58057	0.002	58.057
58257	0.002	58.257
58457	0.00133	58.457
58657	0.00067	58.657
58859	0.00067	58.859
59060	0	59.06
59260	0.001	59.26
59460	0.00167	59.46
59660	0.00367	59.66
59860	0.00467	59.86
60060	0.00567	60.06
60263	0.00733	60.263
60463	0.00633	60.463
60663	0.00733	60.663
60863	0.00367	60.863
61063	0.00267	61.063
61263	0	61.263
61463	0.00367	61.463
61663	0.00633	61.663
61868	0.009	61.868
62085	0.00633	62.085
62375	0.00533	62.375
62576	0.00333	62.576
62776	0.004	62.776
62976	0.00333	62.976
63176	0.00467	63.176
63382	0.005	63.382
63582	0.004	63.582
63782	0.003	63.782
64051	0.003	64.051
64258	0.003	64.258
64458	0.002	64.458
64663	0.002	64.663
64866	0.002	64.866
65066	0.002	65.066
65266	0.00133	65.266
65466	0.00133	65.466
65666	0.00133	65.666
65866	0	65.866
66067	0	66.067
66267	0.003	66.267
66467	0.003	66.467
66668	0.00667	66.668
66875	0.00367	66.875
67075	0.00567	67.075
67275	0.003	67.275
67475	0.007	67.475
67678	0.006	67.678
67878	0.006	67.878
68078	0.003	68.078
68278	0.003	68.278
68478	0.002	68.478
68678	0.002	68.678
68878	0.002	68.878
69078	0.003	69.078
69278	0.002	69.278
69478	0.002	69.478
69678	0.00167	69.678
69878	0.00267	69.878
70078	0.00167	70.078
70278	0.001	70.278
70478	0.001	70.478
70678	0.00267	70.678
70879	0.00433	70.879
71080	0.00333	71.08
71280	0.00367	71.28
71480	0.002	71.48
71680	0.006	71.68
71880	0.00567	71.88
72080	0.00667	72.08
72280	0.00433	72.28
72480	0.00267	72.48
72680	0.00333	72.68
72880	0.00167	72.88
73080	0.00167	73.08
73280	0.00267	73.28
73488	0.00367	73.488
73688	0.00467	73.688
73888	0.00333	73.888
74088	0.006	74.088
74288	0.007	74.288
74494	0.00567	74.494
74694	0.002	74.694
74894	0.00367	74.894
75095	0.00367	75.095
75296	0.00567	75.296
75496	0.00533	75.496
75696	0.00533	75.696
75896	0.00333	75.896
76096	0.002	76.096
76299	0.004	76.299
76509	0.005	76.509
76709	0.00467	76.709
76910	0.00367	76.91
77110	0.00367	77.11
77310	0.003	77.31
77514	0.006	77.514
77714	0.005	77.714
77914	0.00567	77.914
78114	0.00367	78.114
78324	0.00367	78.324
78524	0.003	78.524
78724	0.003	78.724
78924	0.00567	78.924
79124	0.00467	79.124
79324	0.00467	79.324
79524	0.00867	79.524
79725	0.00867	79.725
79925	0.00767	79.925
80125	0.001	80.125
80325	0.001	80.325
80525	0	80.525
80725	0	80.725
80925	0	80.925
81125	0.001	81.125
81325	0.001	81.325
81525	0.001	81.525
81725	0	81.725
81925	0.001	81.925
82125	0.003	82.125
82325	0.00367	82.325
82525	0.00333	82.525
82725	0.002	82.725
82925	0.00233	82.925
83125	0.00167	83.125
83325	0.002	83.325
83525	0.001	83.525
83725	0.001	83.725
83925	0	83.925
84125	0	84.125
84325	0	84.325
84525	0	84.525
84725	0	84.725
84925	0.001	84.925
85125	0.001	85.125
85325	0.001	85.325
85525	0	85.525
85725	0	85.725
85925	0	85.925
86125	0	86.125
86325	0	86.325
86525	0	86.525
86725	0	86.725
86925	0	86.925
87125	0	87.125
87325	0	87.325
87525	0	87.525
87725	0	87.725
87925	0	87.925
88125	0	88.125
88325	0	88.325
88525	0	88.525
88725	0	88.725
88925	0	88.925
89125	0.00067	89.125
89325	0.00067	89.325
89525	0.00167	89.525
89725	0.001	89.725
89925	0.002	89.925
90144	0.002	90.144
90344	0.002	90.344
90544	0.001	90.544
90744	0	90.744
90944	0	90.944
91144	0	91.144
91344	0	91.344
91544	0	91.544
91744	0	91.744
91944	0	91.944
92144	0	92.144
92344	0.001	92.344
92544	0.001	92.544
92744	0.001	92.744
92944	0.00067	92.944
93144	0.00167	93.144
93344	0.00167	93.344
93544	0.001	93.544
93744	0	93.744
93944	0	93.944
94144	0	94.144
94344	0.001	94.344
94544	0.001	94.544
94744	0.001	94.744
94944	0	94.944
95144	0	95.144
95344	0	95.344
95544	0	95.544
95744	0	95.744
95944	0	95.944
96144	0	96.144
96344	0	96.344
96544	0	96.544
96744	0	96.744
96944	0	96.944
97144	0	97.144
97344	0	97.344
97544	0	97.544
97744	0	97.744
97944	0	97.944
98144	0	98.144
98344	0	98.344
98544	0.002	98.544
98744	0.002	98.744
98944	0.002	98.944
99144	0	99.144
99344	0	99.344
99544	0.001	99.544
99744	0.001	99.744
99944	0.00367	99.944
100145	0.00267	100.145
100345	0.00267	100.345
100545	0	100.545
100746	0.002	100.746
100956	0.00367	100.956
101156	0.00767	101.156
101356	0.00733	101.356
101556	0.00667	101.556
101756	0.00333	101.756
101956	0.00167	101.956
102156	0.00333	102.156
102356	0.00267	102.356
102556	0.00267	102.556
102756	0.001	102.756
102956	0.00267	102.956
103156	0.007	103.156
103361	0.00967	103.361
103566	0.01233	103.566
103768	0.00867	103.768
103985	0.008	103.985
104185	0.01333	104.185
104385	0.01767	104.385
104614	0.01633	104.614
104820	0.01167	104.82
105020	0.00667	105.02
105220	0.00967	105.22
105420	0.00667	105.42
105620	0.00933	105.62
105820	0.00633	105.82
106026	0.00433	106.026
106226	0.00167	106.226
106426	0.001	106.426
106626	0.002	106.626
106826	0.00267	106.826
107026	0.00167	107.026
107226	0.00167	107.226
107427	0.001	107.427
107627	0.004	107.627
107827	0.00367	107.827
108027	0.00533	108.027
108227	0.00333	108.227
108427	0.00433	108.427
108627	0.00833	108.627
108827	0.008	108.827
109027	0.00733	109.027
109227	0.00267	109.227
109427	0.004	109.427
109628	0.003	109.628
109828	0.004	109.828
110028	0.003	110.028
110232	0.003	110.232
110432	0.003	110.432
110632	0.005	110.632
110832	0.006	110.832
111037	0.007	111.037
111245	0.004	111.245
111445	0.005	111.445
111646	0.003	111.646
111852	0.00667	111.852
112052	0.00467	112.052
112252	0.00467	112.252
112452	0.002	112.452
112652	0.00267	112.652
112852	0.00467	112.852
113052	0.00567	113.052
113252	0.005	113.252
113452	0.002	113.452
113653	0	113.653
113853	0.00167	113.853
114053	0.00267	114.053
114254	0.00367	114.254
114454	0.002	114.454
114654	0.001	114.654
114854	0	114.854
115054	0	115.054
115254	0.002	115.254
115454	0.002	115.454
115654	0.002	115.654
115854	0	115.854
116054	0	116.054
116254	0	116.254
116454	0	116.454
116654	0	116.654
116854	0	116.854
117054	0	117.054
117254	0	117.254
117454	0	117.454
117654	0	117.654
117854	0	117.854
118054	0	118.054
118254	0	118.254
118454	0	118.454
118654	0	118.654
118854	0	118.854
119054	0	119.054
119254	0	119.254
119454	0.001	119.454
119654	0.001	119.654
119854	0.001	119.854
120054	0	120.054
120254	0	120.254
120454	0	120.454
120654	0	120.654
120854	0.001	120.854
121054	0.00167	121.054
121254	0.00167	121.254
121454	0.00067	121.454
121654	0.001	121.654
121854	0.001	121.854
122054	0.001	122.054
122254	0	122.254
122454	0	122.454
122654	0	122.654
122854	0	122.854
123054	0	123.054
123254	0	123.254
123454	0	123.454
123654	0.001	123.654
123854	0.001	123.854
124054	0.002	124.054
124273	0.002	124.273
124473	0.002	124.473
124673	0.00167	124.673
124873	0.00067	124.873
125073	0.00067	125.073
125273	0	125.273
125473	0	125.473
125673	0	125.673
125873	0	125.873
126073	0	126.073
126273	0	126.273
126473	0	126.473
126673	0	126.673
126873	0	126.873
127073	0	127.073
127273	0	127.273
127473	0	127.473
127673	0	127.673
127873	0	127.873
128073	0	128.073
128273	0	128.273
128473	0	128.473
128673	0	128.673
128873	0.001	128.873
129073	0.001	129.073
129273	0.001	129.273
129473	0	129.473
129673	0	129.673
129873	0	129.873
130073	0	130.073
130273	0	130.273
130473	0.001	130.473
130673	0.001	130.673
130873	0.002	130.873
131073	0.00167	131.073
131273	0.00233	131.273
131473	0.002	131.473
131673	0.00333	131.673
131873	0.00267	131.873
132073	0.003	132.073
132273	0.001	132.273
132473	0.001	132.473
132673	0.001	132.673
132873	0.001	132.873
133073	0.001	133.073
133273	0	133.273
133473	0	133.473
133673	0	133.673
133873	0.001	133.873
134073	0.001	134.073
134273	0.001	134.273
134390	0.00924	134.39
