## Supplementary material for "Towards Improved Molecular Identification Tools in Fine Fescue (*Festuca* L., Poaceae) Turfgrasses: Nuclear Genome Size, Ploidy, and Chloroplast Genome Sequencing": Table S2

Repeats	SSR	Species	Sci_name
A/T	24	Shoreline	F. rubra ssp. litoralis
C/G	1	Shoreline	F. rubra ssp. litoralis
AG/CT	1	Shoreline	F. rubra ssp. litoralis
AT/AT	6	Shoreline	F. rubra ssp. litoralis
AAC/GTT	1	Shoreline	F. rubra ssp. litoralis
AAG/CTT	1	Shoreline	F. rubra ssp. litoralis
AAT/ATT	1	Shoreline	F. rubra ssp. litoralis
AAAC/GTTT	1	Shoreline	F. rubra ssp. litoralis
AAAG/CTTT	2	Shoreline	F. rubra ssp. litoralis
AAAT/ATTT	1	Shoreline	F. rubra ssp. litoralis
AACG/CGTT	2	Shoreline	F. rubra ssp. litoralis
AAGG/CCTT	1	Shoreline	F. rubra ssp. litoralis
AATG/ATTC	1	Shoreline	F. rubra ssp. litoralis
ACAT/ATGT	1	Shoreline	F. rubra ssp. litoralis
AAATT/AATTT	1	Shoreline	F. rubra ssp. litoralis
AATGC/ATTGC	1	Shoreline	F. rubra ssp. litoralis
A/T	23	Quatro	F. ovina
C/G	1	Quatro	F. ovina
AG/CT	1	Quatro	F. ovina
AT/AT	6	Quatro	F. ovina
AAC/GTT	1	Quatro	F. ovina
AAG/CTT	2	Quatro	F. ovina
AAT/ATT	1	Quatro	F. ovina
AAAC/GTTT	1	Quatro	F. ovina
AAAG/CTTT	1	Quatro	F. ovina
AAAT/ATTT	1	Quatro	F. ovina
AACG/CGTT	2	Quatro	F. ovina
AAGG/CCTT	1	Quatro	F. ovina
AATG/ATTC	1	Quatro	F. ovina
ACAT/ATGT	1	Quatro	F. ovina
AATGC/ATTGC	1	Quatro	F. ovina
ACCAT/ATGGT	1	Quatro	F. ovina
A/T	18	Beacon	F. brevipila
C/G	1	Beacon	F. brevipila
AG/CT	1	Beacon	F. brevipila
AT/AT	5	Beacon	F. brevipila
AAC/GTT	1	Beacon	F. brevipila
AAG/CTT	2	Beacon	F. brevipila
AAT/ATT	1	Beacon	F. brevipila
AAAC/GTTT	1	Beacon	F. brevipila
AAAG/CTTT	1	Beacon	F. brevipila
AAAT/ATTT	1	Beacon	F. brevipila
AACG/CGTT	2	Beacon	F. brevipila
AAGG/CCTT	1	Beacon	F. brevipila
AATG/ATTC	1	Beacon	F. brevipila
ACAT/ATGT	1	Beacon	F. brevipila
AATGC/ATTGC	1	Beacon	F. brevipila
ACCAT/ATGGT	1	Beacon	F. brevipila
A/T	22	Navigator II	F. rubra ssp. rubra
C/G	1	Navigator II	F. rubra ssp. rubra
AG/CT	1	Navigator II	F. rubra ssp. rubra
AT/AT	6	Navigator II	F. rubra ssp. rubra
AAC/GTT	1	Navigator II	F. rubra ssp. rubra
AAG/CTT	2	Navigator II	F. rubra ssp. rubra
AAT/ATT	1	Navigator II	F. rubra ssp. rubra
AAAC/GTTT	1	Navigator II	F. rubra ssp. rubra
AAAG/CTTT	2	Navigator II	F. rubra ssp. rubra
AAAT/ATTT	1	Navigator II	F. rubra ssp. rubra
AACG/CGTT	2	Navigator II	F. rubra ssp. rubra
AAGG/CCTT	1	Navigator II	F. rubra ssp. rubra
AATG/ATTC	1	Navigator II	F. rubra ssp. rubra
ACAT/ATGT	1	Navigator II	F. rubra ssp. rubra
AAATT/AATTT	1	Navigator II	F. rubra ssp. rubra
AATGC/ATTGC	1	Navigator II	F. rubra ssp. rubra
A/T	20	Treazure II	F. rubra ssp. fallax
C/G	1	Treazure II	F. rubra ssp. fallax
AG/CT	1	Treazure II	F. rubra ssp. fallax
AT/AT	6	Treazure II	F. rubra ssp. fallax
AAC/GTT	1	Treazure II	F. rubra ssp. fallax
AAG/CTT	2	Treazure II	F. rubra ssp. fallax
AAT/ATT	1	Treazure II	F. rubra ssp. fallax
AAAC/GTTT	1	Treazure II	F. rubra ssp. fallax
AAAG/CTTT	2	Treazure II	F. rubra ssp. fallax
AAAT/ATTT	1	Treazure II	F. rubra ssp. fallax
AACG/CGTT	2	Treazure II	F. rubra ssp. fallax
AAGG/CCTT	1	Treazure II	F. rubra ssp. fallax
AATG/ATTC	1	Treazure II	F. rubra ssp. fallax
ACAT/ATGT	1	Treazure II	F. rubra ssp. fallax
AATGC/ATTGC	1	Treazure II	F. rubra ssp. fallax
AAATT/AATTT	0	Beacon	F. brevipila
AAATT/AATTT	0	Quatro	F. ovina
AAATT/AATTT	0	Treazure II	F. rubra ssp. fallax
ACCAT/ATGGT	0	Treazure II	F. rubra ssp. fallax
ACCAT/ATGGT	0	Shoreline	F. rubra ssp. litoralis
ACCAT/ATGGT	0	Navigator II	F. rubra ssp. rubra
