## Supplementary material for "Towards Improved Molecular Identification Tools in Fine Fescue (*Festuca* L., Poaceae) Turfgrasses: Nuclear Genome Size, Ploidy, and Chloroplast Genome Sequencing": Table S3

### Sheet: Sheet1
48	102684	P	48	102684	0	6.31e-20	Festuca brevipila			1		Annotation
33	54939	P	33	80775	0	6.78e-11	Festuca brevipila			2		A	repeat length of the first part						1
33	54939	F	33	130985	0	6.78e-11	Festuca brevipila			3		B	starting position of the first part						2
30	64118	P	30	64118	0	4.34e-09	Festuca brevipila			4		C	match direction						3
30	85015	P	30	85015	0	4.34e-09	Festuca brevipila			5		D	repeat length of the second part						4
30	85015	F	30	126748	0	4.34e-09	Festuca brevipila			6		E	starting position of the second part						5
30	126748	P	30	126748	0	4.34e-09	Festuca brevipila			7		F	distance of this repeat						6
29	7621	P	29	43236	0	1.73e-08	Festuca brevipila			8		G	calculated e-value of this repeat						7
26	6025	F	26	6062	0	1.11e-06	Festuca brevipila			9		H	Species						8
26	74234	F	26	74252	0	1.11e-06	Festuca brevipila			10		K	Number count						9
24	63678	F	24	63720	0	1.78e-05	Festuca brevipila			11									10
23	74594	F	23	74617	0	7.11e-05	Festuca brevipila			12									11
22	15184	F	22	15205	0	0.000284	Festuca brevipila			13									12
21	7626	F	21	11271	0	0.00114	Festuca brevipila			14		summary							13
21	11271	P	21	43239	0	0.00114	Festuca brevipila			15		Species	match_dir	count					14
21	12556	F	21	34811	0	0.00114	Festuca brevipila			16		F. brevipila	C	1					15
21	14111	P	21	44447	0	0.00114	Festuca brevipila			17		F. brevipila	F	16					16
21	25807	F	21	25951	0	0.00114	Festuca brevipila			18		F. brevipila	P	12					17
21	31222	F	21	31619	0	0.00114	Festuca brevipila			19		F. brevipila	R	1	30				18
21	88810	F	21	88829	0	0.00114	Festuca brevipila			20		F. ovina	C	1					19
21	88810	P	21	122943	0	0.00114	Festuca brevipila			21		F. ovina	F	14					20
21	88829	P	21	122962	0	0.00114	Festuca brevipila			22		F. ovina	P	12					21
21	122943	F	21	122962	0	0.00114	Festuca brevipila			23		F. ovina	R	2	29				22
20	3763	F	20	14345	0	0.00455	Festuca brevipila			24		F. rubra ssp. rubra	C	0					23
20	16746	P	20	16746	0	0.00455	Festuca brevipila			25		F. rubra ssp. rubra	F	15					24
20	23885	F	20	23906	0	0.00455	Festuca brevipila			26		F. rubra ssp. rubra	P	16					25
20	31189	C	20	40311	0	0.00455	Festuca brevipila			27		F. rubra ssp. rubra	R	6	37				26
20	36834	F	20	39058	0	0.00455	Festuca brevipila			28		F. rubra ssp. litoralis	C	0					27
20	48398	R	20	48398	0	0.00455	Festuca brevipila			29		F. rubra ssp. litoralis	F	17					28
20	100202	P	20	100202	0	0.00455	Festuca brevipila			30		F. rubra ssp. litoralis	P	16					29
48	102857	P	48	102857	0	6.33e-21	Festuca ovina			1		F. rubra ssp. litoralis	R	3	36				30
33	55106	P	33	80946	0	6.79e-11	Festuca ovina			2		F. rubra ssp. fallax	C	0
33	55106	F	33	131162	0	6.79e-11	Festuca ovina			3		F. rubra ssp. fallax	F	17
30	64294	P	30	64294	0	4.35e-09	Festuca ovina			4		F. rubra ssp. fallax	P	18
30	85186	P	30	85186	0	4.35e-09	Festuca ovina			5		F. rubra ssp. fallax	R	4	39
30	85186	F	30	126925	0	4.35e-09	Festuca ovina			6
30	126925	P	30	126925	0	4.35e-09	Festuca ovina			7				171
29	7588	P	29	43396	0	1.74e-08	Festuca ovina			8
26	74400	F	26	74418	0	1.11e-06	Festuca ovina			9
24	63854	F	24	63896	0	1.78e-05	Festuca ovina			10
23	49226	R	23	49226	0	7.12e-05	Festuca ovina			11
23	74760	F	23	74783	0	7.12e-05	Festuca ovina			12
22	15150	F	22	15171	0	0.000285	Festuca ovina			13
21	7593	F	21	11237	0	0.00114	Festuca ovina			14
21	11237	P	21	43399	0	0.00114	Festuca ovina			15
21	12522	F	21	34948	0	0.00114	Festuca ovina			16
21	14078	P	21	44607	0	0.00114	Festuca ovina			17
21	25944	F	21	26088	0	0.00114	Festuca ovina			18
21	31361	F	21	31758	0	0.00114	Festuca ovina			19
21	88981	F	21	89000	0	0.00114	Festuca ovina			20
21	88981	P	21	123120	0	0.00114	Festuca ovina			21
21	89000	P	21	123139	0	0.00114	Festuca ovina			22
21	123120	F	21	123139	0	0.00114	Festuca ovina			23
20	16883	P	20	16883	0	0.00456	Festuca ovina			24
20	24022	F	20	24043	0	0.00456	Festuca ovina			25
20	31328	C	20	40448	0	0.00456	Festuca ovina			26
20	36971	F	20	39195	0	0.00456	Festuca ovina			27
20	48560	R	20	48560	0	0.00456	Festuca ovina			28
20	100373	P	20	100373	0	0.00456	Festuca ovina			29
48	6034	F	48	6082	0	6.36e-20	Festuca rubra ssp. fallax			1
48	103127	P	48	103127	0	6.36e-20	Festuca rubra ssp. fallax			2
40	89228	F	40	89247	0	4.17e-15	Festuca rubra ssp. fallax			3
40	89228	P	40	123433	0	4.17e-15	Festuca rubra ssp. fallax			4
40	89247	P	40	123452	0	4.17e-15	Festuca rubra ssp. fallax			5
40	123433	F	40	123452	0	4.17e-15	Festuca rubra ssp. fallax			6
33	55247	P	33	81193	0	6.83e-11	Festuca rubra ssp. fallax			7
33	55247	F	33	131494	0	6.83e-11	Festuca rubra ssp. fallax			8
30	64559	P	30	64559	0	4.37e-09	Festuca rubra ssp. fallax			9
30	85433	P	30	85433	0	4.37e-09	Festuca rubra ssp. fallax			10
30	85433	F	30	127257	0	4.37e-09	Festuca rubra ssp. fallax			11
30	127257	P	30	127257	0	4.37e-09	Festuca rubra ssp. fallax			12
29	7510	P	29	43478	0	1.75e-08	Festuca rubra ssp. fallax			13
26	49467	F	26	49492	0	1.12e-06	Festuca rubra ssp. fallax			14
26	64117	F	26	64159	0	1.12e-06	Festuca rubra ssp. fallax			15
23	75032	F	23	75055	0	7.16e-05	Festuca rubra ssp. fallax			16
21	7515	F	21	11163	0	0.00115	Festuca rubra ssp. fallax			17
21	11163	P	21	43481	0	0.00115	Festuca rubra ssp. fallax			18
21	12608	F	21	35054	0	0.00115	Festuca rubra ssp. fallax			19
21	14157	P	21	44697	0	0.00115	Festuca rubra ssp. fallax			20
21	44539	R	21	44539	0	0.00115	Festuca rubra ssp. fallax			21
21	89228	F	21	89266	0	0.00115	Festuca rubra ssp. fallax			22
21	89228	P	21	123433	0	0.00115	Festuca rubra ssp. fallax			23
21	89266	P	21	123471	0	0.00115	Festuca rubra ssp. fallax			24
21	123433	F	21	123471	0	0.00115	Festuca rubra ssp. fallax			25
20	16979	P	20	16979	0	0.00458	Festuca rubra ssp. fallax			26
20	24120	F	20	24141	0	0.00458	Festuca rubra ssp. fallax			27
20	28683	R	20	28683	0	0.00458	Festuca rubra ssp. fallax			28
20	37077	F	20	39301	0	0.00458	Festuca rubra ssp. fallax			29
20	48666	R	20	48666	0	0.00458	Festuca rubra ssp. fallax			30
20	81284	P	20	81284	0	0.00458	Festuca rubra ssp. fallax			31
20	81284	F	20	131416	0	0.00458	Festuca rubra ssp. fallax			32
20	99359	P	20	99381	0	0.00458	Festuca rubra ssp. fallax			33
20	99359	F	20	113319	0	0.00458	Festuca rubra ssp. fallax			34
20	99381	F	20	113341	0	0.00458	Festuca rubra ssp. fallax			35
20	100640	P	20	100640	0	0.00458	Festuca rubra ssp. fallax			36
20	103475	R	20	103475	0	0.00458	Festuca rubra ssp. fallax			37
20	113319	P	20	113341	0	0.00458	Festuca rubra ssp. fallax			38
20	131416	P	20	131416	0	0.00458	Festuca rubra ssp. fallax			39
48	103126	P	48	103126	0	6.36e-20	Festuca rubra ssp. litoralis			1
37	26092	F	37	26113	0	2.67e-13	Festuca rubra ssp. litoralis			2
33	55233	P	33	81222	0	6.83e-11	Festuca rubra ssp. litoralis			3
33	55233	F	33	131469	0	6.83e-11	Festuca rubra ssp. litoralis			4
30	64581	P	30	64581	0	4.37e-09	Festuca rubra ssp. litoralis			5
30	85462	P	30	85462	0	4.37e-09	Festuca rubra ssp. litoralis			6
30	85462	F	30	127232	0	4.37e-09	Festuca rubra ssp. litoralis			7
30	127232	P	30	127232	0	4.37e-09	Festuca rubra ssp. litoralis			8
29	7463	P	29	43454	0	1.75e-08	Festuca rubra ssp. litoralis			9
26	49454	F	26	49479	0	1.12e-06	Festuca rubra ssp. litoralis			10
26	64139	F	26	64181	0	1.12e-06	Festuca rubra ssp. litoralis			11
25	49198	F	25	49223	0	4.47e-06	Festuca rubra ssp. litoralis			12
23	75056	F	23	75079	0	7.16e-05	Festuca rubra ssp. litoralis			13
22	15743	R	22	15743	0	0.000286	Festuca rubra ssp. litoralis			14
22	61461	F	22	61483	0	0.000286	Festuca rubra ssp. litoralis			15
21	7468	F	21	11116	0	0.00115	Festuca rubra ssp. litoralis			16
21	11116	P	21	43457	0	0.00115	Festuca rubra ssp. litoralis			17
21	12561	F	21	35023	0	0.00115	Festuca rubra ssp. litoralis			18
21	14111	P	21	44671	0	0.00115	Festuca rubra ssp. litoralis			19
21	89257	F	21	89276	0	0.00115	Festuca rubra ssp. litoralis			20
21	89257	P	21	123427	0	0.00115	Festuca rubra ssp. litoralis			21
21	89276	P	21	123446	0	0.00115	Festuca rubra ssp. litoralis			22
21	123427	F	21	123446	0	0.00115	Festuca rubra ssp. litoralis			23
20	16934	P	20	16934	0	0.00458	Festuca rubra ssp. litoralis			24
20	24076	F	20	24097	0	0.00458	Festuca rubra ssp. litoralis			25
20	37046	F	20	39270	0	0.00458	Festuca rubra ssp. litoralis			26
20	48633	R	20	48633	0	0.00458	Festuca rubra ssp. litoralis			27
20	81313	P	20	81313	0	0.00458	Festuca rubra ssp. litoralis			28
20	81313	F	20	131391	0	0.00458	Festuca rubra ssp. litoralis			29
20	99369	P	20	99391	0	0.00458	Festuca rubra ssp. litoralis			30
20	99369	F	20	113313	0	0.00458	Festuca rubra ssp. litoralis			31
20	99391	F	20	113335	0	0.00458	Festuca rubra ssp. litoralis			32
20	100643	P	20	100643	0	0.00458	Festuca rubra ssp. litoralis			33
20	103474	R	20	103474	0	0.00458	Festuca rubra ssp. litoralis			34
20	113313	P	20	113335	0	0.00458	Festuca rubra ssp. litoralis			35
20	131391	P	20	131391	0	0.00458	Festuca rubra ssp. litoralis			36
51	49443	F	51	49468	0	9.93e-22	Festuca rubra ssp. rubra			1
48	103116	P	48	103116	0	6.36e-20	Festuca rubra ssp. rubra			2
33	55248	P	33	81201	0	6.82e-11	Festuca rubra ssp. rubra			3
33	55248	F	33	131459	0	6.82e-11	Festuca rubra ssp. rubra			4
30	64562	P	30	64562	0	4.37e-09	Festuca rubra ssp. rubra			5
30	85441	P	30	85441	0	4.37e-09	Festuca rubra ssp. rubra			6
30	85441	F	30	127222	0	4.37e-09	Festuca rubra ssp. rubra			7
30	127222	P	30	127222	0	4.37e-09	Festuca rubra ssp. rubra			8
28	7464	P	28	43443	0	6.99e-08	Festuca rubra ssp. rubra			9
26	49443	F	26	49493	0	1.12e-06	Festuca rubra ssp. rubra			10
26	64120	F	26	64162	0	1.12e-06	Festuca rubra ssp. rubra			11
23	75035	F	23	75058	0	7.16e-05	Festuca rubra ssp. rubra			12
21	7468	F	21	11116	0	0.00114	Festuca rubra ssp. rubra			13
21	11116	P	21	43446	0	0.00114	Festuca rubra ssp. rubra			14
21	12561	F	21	35011	0	0.00114	Festuca rubra ssp. rubra			15
21	14117	P	21	44662	0	0.00114	Festuca rubra ssp. rubra			16
21	32476	R	21	32476	0	0.00114	Festuca rubra ssp. rubra			17
21	44504	R	21	44504	0	0.00114	Festuca rubra ssp. rubra			18
21	49372	R	21	49372	0	0.00114	Festuca rubra ssp. rubra			19
21	89236	F	21	89255	0	0.00114	Festuca rubra ssp. rubra			20
21	89236	P	21	123417	0	0.00114	Festuca rubra ssp. rubra			21
21	89255	P	21	123436	0	0.00114	Festuca rubra ssp. rubra			22
21	123417	F	21	123436	0	0.00114	Festuca rubra ssp. rubra			23
20	16939	P	20	16939	0	0.00458	Festuca rubra ssp. rubra			24
20	24079	F	20	24100	0	0.00458	Festuca rubra ssp. rubra			25
20	28642	R	20	28642	0	0.00458	Festuca rubra ssp. rubra			26
20	37034	F	20	39258	0	0.00458	Festuca rubra ssp. rubra			27
20	48635	R	20	48635	0	0.00458	Festuca rubra ssp. rubra			28
20	81292	P	20	81292	0	0.00458	Festuca rubra ssp. rubra			29
20	81292	F	20	131381	0	0.00458	Festuca rubra ssp. rubra			30
20	99348	P	20	99370	0	0.00458	Festuca rubra ssp. rubra			31
20	99348	F	20	113303	0	0.00458	Festuca rubra ssp. rubra			32
20	99370	F	20	113325	0	0.00458	Festuca rubra ssp. rubra			33
20	100629	P	20	100629	0	0.00458	Festuca rubra ssp. rubra			34
20	103464	R	20	103464	0	0.00458	Festuca rubra ssp. rubra			35
20	113303	P	20	113325	0	0.00458	Festuca rubra ssp. rubra			36
20	131381	P	20	131381	0	0.00458	Festuca rubra ssp. rubra			37
